# Integrative single cell analysis of CD8+ T-cells across early and advanced oral cancers reveals signatures of anti-tumour activity

**DOI:** 10.64898/2026.09.02.748952

**Authors:** Constance H Li, Hong Sheng Quah, Camille Arcinas, Lakshmi Alagappan, Lisda Suteja, Hariraman Bhuvaneswari, Hui Sun Leong, Fui Teen Chong, Darren Toh, Sophia Wong, Subhra Kumar Biswas, Cliburn Chan, N Gopalakrishna Iyer

## Abstract

Tumour-targeting CD8^⁺^ T cells drive responses to every major form of cancer immunotherapy. Identifying them, however, remains an unsolved problem in solid tumours. The antigens they recognize are rarely defined and almost never shared between patients. We profiled 51,459 CD8+ T cells by paired single-cell RNA and T-cell receptor sequencing across 28 samples from 17 HPV-negative oral cancers spanning primary tumours, draining lymph nodes, metastases, and pembrolizumab-treated recurrences. We found that clonotypes that were expanded and shared across anatomical sites and timepoints were enriched within tumours and progressively selected over disease evolution and checkpoint blockade. Designating these shared-expanded clones as putative tumour-targeting cells, we trained a machine learning classifier that identifies them from transcriptome data alone. This 108-feature random forest signature recapitulated programmes of tumour reactivity and generalized to an integrated atlas of 89,318 CD8+ T cells from independent cohorts, showing progressive enrichment from normal to malignant tissue, and localized to tumour-proximal niches in spatial transcriptomics. By demonstrating that clonal behaviour across space and time encodes tumour reactivity in the transcriptome, this work establishes a generalizable framework for mapping tumour-engaged immunity without knowledge of the underlying antigen.
