## Supplemental Table 1 for "Integrative single cell analysis of CD8+ T-cells across early and advanced oral cancers reveals signatures of anti-tumour activity"

### Sheet: Sheet2
# Clinical characteristics for study cohort
PatientID	Primary Tumour Site	Lymph Node Metastasis	Distant Recurrence	Study Disease Category	Gender	Age at Diagnosis	Smoking History	Alcohol History	Pathological Staging	Grade	LVI	PNI	ECE/ENE	HPV Status	Primary Tumour Tissue Included in Study	Lymph Node Tissue Included in Study	Recurrent Tumour Tissue Included in Study
NCC-HN289	Maxilla	No	No	Early	Male	45	Smoker	Occasional Drinker	pT2 N0 MX	G2: Moderately differentiated	Not identified	Not identified	Negative	Negative	Pri	No	No
NCC-HN291	Mandibular Alveolus	No	No	Early	Female	51	Smoker	Non-drinker	pT4a N0 M0	G2: Moderately differentiated	Not identified	Not identified	Negative	Negative	Pri	No	No
NCC-HN305	Retromolar Trigone	No	No	Early	Male	63	Smoker	Former drinker	pT4a N0	G2: Moderately differentiated	Not identified	Not identified	Negative	Negative	Pri	No	No
NCC-HN307	Tongue	No	No	Early	Male	52	Smoker	Drinker	pT2 N0 M0	G2: Moderately differentiated	Not identified	Not identified	Negative	Negative	Pri	TDLN	No
NCC-HN309	Tongue	No	No	Early	Male	61	Smoker	Former drinker	pT4a N0	G2: Moderately differentiated	Present	Not identified	Negative	Negative	Pri	TDLN	No
NCC-HN313	Buccal Mucosa	No	No	Early	Male	60	Non-smoker	Drinker	pT2 N0 M0	G2: Moderately differentiated	Not identified	Not identified	Negative	Negative	Pri	No	No
NCC-HN315	Tongue	No	No	Early	Female	69	Non-smoker	Non-drinker	pT3 pN0	G2: Moderately differentiated	Not identified	Present	Negative	Negative	Pri	No	No
NCC-HN316	Retromolar Trigone	No	No	Early	Male	52	Smoker	Former drinker	pT2 N0	G1: Well differentiated	Not identified	Not identified	Negative	Negative	Pri	No	No
NCC-HN325	Retromolar Trigone	No	No	Early	Female	78	Non-smoker	Non-drinker	pT4a N0	G2: Moderately differentiated	Not identified	Present	Negative	Negative	Pri	TDLN	No
NCC-HN290	Maxilla	Yes	No	Intermediate	Female	72	Non-smoker; second-hand exposure	Non-drinker	pT2 N1 Mx	G2: Moderately differentiated	Not identified	Not identified	Negative	Negative	Pri	LNMet	No
NCC-HN296	Maxilla	Yes	No	Intermediate	Female	75	Non-smoker	Non-drinker	pT3 pN1	G3: Poorly differentiated	Indeterminate	Not identified	Negative	Negative	Pri	No	No
NCC-HN304	Retromolar Trigone	Yes	No	Intermediate	Male	71	Smoker	Former drinker	pT1 N1 M0	G2: Moderately differentiated	Not identified	Not identified	Negative	Negative	Pri	No	No
NCC-HN310	Tongue & Floor of Mouth	Yes	No	Intermediate	Male	96	Non-smoker	Non-drinker	pT4a N2b	G2: Moderately differentiated	Present	Present	Negative	Negative	Pri	No	No
NCC-HN295	Hard Palate	No	Yes: mandible	Late	Female	84	Non-smoker	Non-drinker	pT4a N0 M0	G2: Moderately differentiated	Not present	Not seen	Negative	Negative	Pri	No	Rec
NCC-HN330	Tongue	Yes	Yes: lung, dermal	Late	Female	61	Non-smoker	Unknown	pT3 N2b cM0	G2: Moderately differentiated	Not identified	Suspicious; but cannot be confirmed	Positive	Negative	Pri	LNMet	Rec
NCC-HN338	Tongue	Yes	Yes: lung, bones, chest wall	Late	Female	46	Non-smoker	Non-drinker	pT4a N3b	G2: Moderately differentiated	Possible	Present	Positive	Negative	Pri	LNMet	Rec + rec-pICB
NCC-HN386	Buccal Mucosa	No	Yes: dermal, bones,	Late	Male	52	Ex-Smoker	Drinker	pT4b	G2: Moderately differentiated	Present	Present	Not sampled	Negative	No	No	Rec + rec-pICB
