## Supplemental Table 5 for "Integrative single cell analysis of CD8+ T-cells across early and advanced oral cancers reveals signatures of anti-tumour activity"

### Sheet: Viral Tumour Reactivity
# Overlap in genes between 108-feature random forest signature and previous investigations of tumour-reactive T-cells: Lung mutation-associated neoantigens (Lung-MANA; Caushi 2021); Melanoma tumour (Oliveira 2021), Gastrointestinal exhausted reactive T-cell vs non-exhausted non-reactive T-cell (ExRe-vs-NExNre) and exhausted reactive T-cell vs Exhausted non-reactive T-cell (ExRe-vs-ExNre; Zheng 20…
GeneSymbol	EntrezID	Gastro-ExRe-vs-NExNre	Gastro-ExRe-vs-ExNre	Lung-MANA	Melanoma-Tumour	Pancancer-Met-NeoTCR	Lung-EBV	Lung-InfluenzaA	Melanoma-Virus	tumour.evidence	viral.evidence	both.evidence
AC243829.1	NA	NA	NA	NA	NA	NA	NA	NA	NA	0	0	TRUE
ACP5	54	NA	NA	ACP5	ACP5	ACP5	NA	NA	NA	3	0	FALSE
ACTB	60	NA	ACTB	NA	NA	NA	NA	NA	NA	1	0	FALSE
ADGRG1	9289	NA	NA	ADGRG1	ADGRG1	ADGRG1	NA	NA	NA	3	0	FALSE
AIF1	199	NA	NA	NA	NA	NA	AIF1	NA	NA	0	1	FALSE
ALOX5AP	241	NA	ALOX5AP	ALOX5AP	NA	ALOX5AP	NA	NA	NA	3	0	FALSE
ANXA5	308	NA	NA	NA	NA	NA	NA	NA	NA	0	0	FALSE
AREG	374	NA	NA	NA	NA	NA	NA	NA	NA	0	0	FALSE
ARMH1	339541	NA	NA	NA	NA	NA	NA	NA	NA	0	0	FALSE
ASB2	51676	NA	NA	ASB2	NA	ASB2	NA	NA	NA	2	0	FALSE
BACH2	60468	NA	NA	NA	NA	NA	NA	BACH2	BACH2	0	2	FALSE
C1orf21	81563	NA	NA	NA	NA	NA	C1orf21	NA	C1orf21	0	2	FALSE
CCL4	6351	NA	NA	NA	NA	CCL4	CCL4	NA	NA	1	1	TRUE
CCL4L2	9560	CCL4L2	NA	NA	NA	NA	NA	NA	NA	1	0	FALSE
CCR7	1236	NA	NA	NA	NA	NA	NA	CCR7	CCR7	0	2	FALSE
CD28	940	NA	NA	NA	NA	NA	NA	CD28	NA	0	1	FALSE
CD55	1604	CD55	NA	NA	NA	NA	NA	NA	NA	1	0	FALSE
CD63	967	NA	NA	NA	NA	CD63	NA	NA	NA	1	0	FALSE
CD70	970	NA	NA	CD70	CD70	CD70	NA	NA	NA	3	0	FALSE
CD74	972	NA	NA	CD74	NA	NA	NA	NA	NA	1	0	FALSE
CD9	928	NA	CD9	CD9	NA	CD9	NA	NA	NA	3	0	FALSE
CEBPD	1052	NA	NA	NA	NA	NA	NA	NA	NA	0	0	FALSE
CHST12	55501	NA	NA	NA	CHST12	CHST12	NA	NA	NA	2	0	FALSE
CLEC2B	9976	NA	NA	CLEC2B	NA	NA	NA	NA	NA	1	0	FALSE
CLECL1	160365	NA	NA	CLECL1	NA	NA	NA	NA	NA	1	0	FALSE
CMC1	152100	NA	NA	NA	NA	NA	CMC1	NA	NA	0	1	FALSE
CRIM1	51232	NA	NA	NA	NA	NA	NA	NA	NA	0	0	FALSE
CRIP1	1396	CRIP1	NA	NA	NA	CRIP1	NA	NA	NA	2	0	FALSE
CRTAM	56253	NA	NA	CRTAM	NA	NA	NA	NA	NA	1	0	FALSE
CTSC	1075	NA	NA	CTSC	NA	CTSC	NA	NA	NA	2	0	FALSE
CXCL13	10563	CXCL13	NA	CXCL13	CXCL13	CXCL13	NA	NA	NA	4	0	FALSE
CXCR6	10663	NA	NA	CXCR6	CXCR6	CXCR6	NA	NA	NA	3	0	FALSE
DEK	7913	NA	NA	NA	NA	NA	NA	NA	NA	0	0	FALSE
DTHD1	401124	NA	NA	NA	NA	NA	DTHD1	NA	NA	0	1	FALSE
DUSP2	1844	NA	NA	NA	NA	NA	NA	NA	NA	0	0	FALSE
ENTPD1	953	NA	NA	ENTPD1	ENTPD1	ENTPD1	NA	NA	NA	3	0	FALSE
EOMES	8320	NA	NA	NA	NA	NA	EOMES	NA	NA	0	1	FALSE
FASLG	356	NA	NA	FASLG	NA	NA	NA	NA	NA	1	0	FALSE
FCRL6	343413	NA	NA	NA	NA	NA	NA	NA	NA	0	0	FALSE
FOS	2353	NA	NA	NA	NA	NA	NA	NA	NA	0	0	FALSE
FOSB	2354	NA	NA	NA	NA	NA	NA	NA	NA	0	0	FALSE
GEM	2669	NA	NA	GEM	GEM	NA	NA	NA	NA	2	0	FALSE
GNLY	10578	NA	NA	GNLY	NA	GNLY	NA	NA	NA	2	0	FALSE
GPR15	2838	NA	NA	NA	NA	NA	NA	GPR15	NA	0	1	FALSE
GPR25	2848	NA	NA	GPR25	NA	GPR25	NA	NA	NA	2	0	FALSE
GYG1	2992	NA	NA	NA	NA	NA	NA	NA	NA	0	0	FALSE
GZMH	2999	NA	NA	NA	NA	NA	GZMH	NA	NA	0	1	FALSE
GZMK	3003	GZMK	GZMK	NA	NA	NA	GZMK	NA	NA	2	1	TRUE
HMOX1	3162	NA	NA	NA	HMOX1	HMOX1	NA	NA	NA	2	0	FALSE
HNRNPLL	92906	NA	NA	NA	NA	NA	NA	NA	NA	0	0	FALSE
IFITM10	402778	NA	NA	IFITM10	NA	NA	NA	NA	NA	1	0	FALSE
IL9R	3581	NA	NA	NA	NA	NA	NA	NA	NA	0	0	FALSE
ISG15	9636	NA	NA	NA	NA	ISG15	NA	NA	NA	1	0	FALSE
JUNB	3726	NA	NA	NA	NA	JUNB	NA	NA	NA	1	0	FALSE
KLF2	10365	NA	NA	NA	NA	KLF2	NA	NA	NA	1	0	FALSE
KLRC1	3821	NA	NA	NA	NA	NA	KLRC1	KLRC1	NA	0	2	FALSE
KLRD1	3824	NA	NA	NA	NA	NA	NA	NA	NA	0	0	FALSE
KLRG1	10219	NA	NA	NA	NA	NA	KLRG1	NA	NA	0	1	FALSE
LEF1	51176	NA	NA	NA	NA	NA	NA	NA	NA	0	0	FALSE
LGALS1	3956	NA	NA	NA	NA	NA	LGALS1	NA	NA	0	1	FALSE
LGALS3	3958	NA	NA	LGALS3	NA	LGALS3	NA	NA	NA	2	0	FALSE
LINC02195	105371152	NA	NA	LINC02195	NA	NA	NA	NA	NA	1	0	FALSE
LINC02446	101060038	LINC02446	NA	LINC02446	NA	NA	NA	NA	NA	2	0	FALSE
LRRN3	54674	LRRN3	NA	NA	NA	LRRN3	NA	NA	NA	2	0	FALSE
LTB	4050	NA	NA	LTB	NA	LTB	NA	NA	NA	2	0	FALSE
MAL	4118	NA	NA	NA	NA	NA	NA	NA	NA	0	0	FALSE
MIR155HG	114614	MIR155HG	NA	MIR155HG	NA	MIR155HG	NA	NA	NA	3	0	FALSE
MIR4435-2HG	541471	NA	NA	MIR4435-2HG	NA	NA	NA	NA	NA	1	0	FALSE
MPST	4357	NA	NA	NA	NA	MPST	NA	NA	NA	1	0	FALSE
MS4A1	931	NA	NA	NA	NA	NA	NA	NA	NA	0	0	FALSE
MSC	9242	NA	NA	MSC	NA	NA	NA	NA	NA	1	0	FALSE
NKG7	4818	NA	NKG7	NA	NA	NKG7	NKG7	NA	NA	2	1	TRUE
NOSIP	51070	NA	NA	NA	NA	NA	NA	NA	NA	0	0	FALSE
PASK	23178	NA	NA	NA	NA	NA	NA	PASK	NA	0	1	FALSE
PDCD1	5133	NA	NA	PDCD1	PDCD1	PDCD1	NA	NA	NA	3	0	FALSE
PIK3R1	5295	NA	NA	NA	NA	NA	PIK3R1	PIK3R1	NA	0	2	FALSE
PLAC8	51316	NA	NA	NA	NA	NA	NA	PLAC8	NA	0	1	FALSE
PLEK	5341	NA	NA	NA	NA	NA	PLEK	NA	NA	0	1	FALSE
PRF1	5551	NA	NA	NA	PRF1	PRF1	NA	NA	NA	2	0	FALSE
PRKCQ-AS1	439949	NA	NA	NA	NA	NA	NA	NA	NA	0	0	FALSE
PTGER2	5732	NA	NA	NA	NA	NA	NA	PTGER2	NA	0	1	FALSE
PTMS	5763	NA	PTMS	NA	PTMS	PTMS	NA	NA	NA	3	0	FALSE
S1PR1	1901	NA	NA	NA	NA	NA	NA	NA	S1PR1	0	1	FALSE
S1PR5	53637	NA	NA	NA	NA	NA	NA	NA	NA	0	0	FALSE
SATB1	6304	NA	NA	NA	NA	NA	NA	SATB1	SATB1	0	2	FALSE
SH3YL1	26751	NA	NA	NA	NA	NA	NA	NA	NA	0	0	FALSE
SLAMF7	57823	SLAMF7	NA	NA	NA	NA	NA	NA	NA	1	0	FALSE
SLC27A2	11001	NA	NA	SLC27A2	NA	NA	NA	NA	NA	1	0	FALSE
SLC2A8	29988	NA	NA	NA	SLC2A8	NA	NA	NA	NA	1	0	FALSE
TCF7	6932	NA	NA	NA	NA	NA	NA	TCF7	TCF7	0	2	FALSE
TIMP1	7076	NA	NA	TIMP1	NA	NA	NA	NA	NA	1	0	FALSE
TNF	7124	NA	NA	NA	NA	NA	NA	NA	NA	0	0	FALSE
TNIP3	79931	NA	NA	TNIP3	NA	NA	NA	NA	NA	1	0	FALSE
TNS3	64759	NA	NA	TNS3	TNS3	NA	NA	NA	NA	2	0	FALSE
TOB1	10140	NA	NA	NA	NA	NA	NA	NA	NA	0	0	FALSE
TOX	9760	TOX	NA	NA	TOX	TOX	NA	NA	NA	3	0	FALSE
TSPAN5	10098	NA	NA	NA	NA	NA	NA	NA	NA	0	0	FALSE
TUBA4A	7277	NA	NA	NA	NA	TUBA4A	NA	NA	NA	1	0	FALSE
TXK	7294	NA	NA	NA	NA	NA	NA	NA	NA	0	0	FALSE
TXNIP	10628	NA	TXNIP	TXNIP	NA	NA	NA	NA	NA	2	0	FALSE
TYMP	1890	NA	NA	NA	NA	NA	NA	NA	NA	0	0	FALSE
UTS2	10911	NA	NA	NA	NA	NA	NA	UTS2	NA	0	1	FALSE
VCAM1	7412	NA	NA	NA	VCAM1	NA	VCAM1	NA	NA	1	1	TRUE
XCL1	6375	NA	NA	NA	NA	NA	NA	XCL1	NA	0	1	FALSE
ZBTB16	7704	NA	NA	NA	NA	NA	NA	ZBTB16	NA	0	1	FALSE
ZEB2	9839	NA	NA	NA	NA	NA	NA	NA	NA	0	0	FALSE
ZFP36L2	678	NA	NA	NA	NA	NA	NA	NA	NA	0	0	FALSE

### Sheet: 107RF genes in Public Data
# Overlap in genes between 108-feature random forest signature and each public dataset
108-FeatureRF_genes	choi	cillo	kurten	oliveira	puram	quah	vanderleun
NKG7	TRUE	TRUE	TRUE	TRUE	TRUE	TRUE	TRUE
CXCL13	TRUE	TRUE	TRUE	TRUE	TRUE	TRUE	TRUE
CCL4	TRUE	TRUE	TRUE	TRUE	TRUE	TRUE	TRUE
CCL4L2	TRUE	TRUE	TRUE	TRUE	TRUE	TRUE	TRUE
GZMH	TRUE	TRUE	TRUE	TRUE	TRUE	TRUE	TRUE
CD74	TRUE	TRUE	TRUE	TRUE	TRUE	TRUE	TRUE
GNLY	TRUE	TRUE	TRUE	TRUE	TRUE	TRUE	TRUE
GZMK	TRUE	TRUE	TRUE	TRUE	TRUE	TRUE	TRUE
LEF1	TRUE	TRUE	TRUE	TRUE	TRUE	TRUE	TRUE
LTB	TRUE	TRUE	TRUE	TRUE	TRUE	TRUE	TRUE
ZEB2	TRUE	TRUE	TRUE	TRUE	TRUE	TRUE	TRUE
CRIP1	TRUE	TRUE	TRUE	TRUE	TRUE	TRUE	TRUE
CCR7	TRUE	TRUE	TRUE	TRUE	TRUE	TRUE	TRUE
CMC1	TRUE	TRUE	TRUE	TRUE	TRUE	TRUE	NA
PTMS	TRUE	TRUE	TRUE	TRUE	TRUE	TRUE	TRUE
PRF1	TRUE	TRUE	TRUE	TRUE	TRUE	TRUE	TRUE
TXNIP	TRUE	TRUE	TRUE	TRUE	TRUE	TRUE	TRUE
CD55	TRUE	TRUE	TRUE	TRUE	TRUE	TRUE	TRUE
FOS	TRUE	TRUE	TRUE	TRUE	TRUE	TRUE	TRUE
JUNB	TRUE	TRUE	TRUE	TRUE	TRUE	TRUE	TRUE
KLRD1	TRUE	TRUE	TRUE	TRUE	TRUE	TRUE	TRUE
DUSP2	TRUE	TRUE	TRUE	TRUE	TRUE	TRUE	TRUE
ACTB	TRUE	TRUE	TRUE	TRUE	TRUE	TRUE	TRUE
ALOX5AP	TRUE	TRUE	TRUE	TRUE	TRUE	TRUE	TRUE
CXCR6	TRUE	TRUE	TRUE	TRUE	TRUE	TRUE	TRUE
TNIP3	TRUE	TRUE	TRUE	TRUE	TRUE	TRUE	TRUE
ZFP36L2	TRUE	TRUE	TRUE	TRUE	TRUE	TRUE	TRUE
PDCD1	TRUE	TRUE	TRUE	TRUE	TRUE	TRUE	TRUE
LGALS3	TRUE	TRUE	TRUE	TRUE	TRUE	TRUE	TRUE
CLEC2B	TRUE	TRUE	TRUE	TRUE	TRUE	TRUE	TRUE
TXK	TRUE	TRUE	TRUE	TRUE	TRUE	TRUE	TRUE
CD63	TRUE	TRUE	TRUE	TRUE	TRUE	TRUE	TRUE
VCAM1	TRUE	TRUE	TRUE	TRUE	TRUE	TRUE	TRUE
TCF7	TRUE	TRUE	TRUE	TRUE	TRUE	TRUE	TRUE
LGALS1	TRUE	TRUE	TRUE	TRUE	TRUE	TRUE	TRUE
PLAC8	TRUE	TRUE	TRUE	TRUE	TRUE	TRUE	TRUE
NOSIP	TRUE	TRUE	TRUE	TRUE	TRUE	TRUE	TRUE
ANXA5	TRUE	TRUE	TRUE	TRUE	TRUE	TRUE	TRUE
KLRC1	TRUE	TRUE	TRUE	TRUE	TRUE	TRUE	TRUE
KLF2	TRUE	TRUE	TRUE	TRUE	TRUE	TRUE	TRUE
CTSC	TRUE	TRUE	TRUE	TRUE	TRUE	TRUE	TRUE
TNF	TRUE	TRUE	TRUE	TRUE	TRUE	TRUE	TRUE
ENTPD1	TRUE	TRUE	TRUE	TRUE	TRUE	TRUE	TRUE
ACP5	TRUE	TRUE	TRUE	TRUE	TRUE	TRUE	TRUE
FASLG	TRUE	TRUE	TRUE	TRUE	TRUE	TRUE	TRUE
CRTAM	TRUE	TRUE	TRUE	TRUE	TRUE	TRUE	TRUE
KLRG1	TRUE	TRUE	TRUE	TRUE	TRUE	TRUE	TRUE
FOSB	TRUE	TRUE	TRUE	TRUE	TRUE	TRUE	TRUE
XCL1	TRUE	TRUE	TRUE	TRUE	TRUE	TRUE	TRUE
LINC02195	NA	NA	TRUE	NA	NA	TRUE	TRUE
TOX	TRUE	TRUE	TRUE	TRUE	TRUE	TRUE	TRUE
PLEK	TRUE	TRUE	TRUE	TRUE	TRUE	TRUE	TRUE
SATB1	TRUE	TRUE	TRUE	TRUE	TRUE	TRUE	TRUE
EOMES	TRUE	TRUE	TRUE	TRUE	TRUE	TRUE	TRUE
TIMP1	TRUE	TRUE	TRUE	TRUE	TRUE	TRUE	TRUE
DTHD1	TRUE	TRUE	TRUE	TRUE	TRUE	TRUE	TRUE
TOB1	TRUE	TRUE	TRUE	TRUE	TRUE	TRUE	TRUE
CHST12	TRUE	TRUE	TRUE	TRUE	TRUE	TRUE	TRUE
PRKCQ-AS1	NA	NA	NA	NA	NA	TRUE	NA
PIK3R1	TRUE	TRUE	TRUE	TRUE	TRUE	TRUE	TRUE
HNRNPLL	TRUE	TRUE	TRUE	TRUE	TRUE	TRUE	TRUE
CD28	TRUE	TRUE	TRUE	TRUE	TRUE	TRUE	TRUE
ADGRG1	TRUE	TRUE	TRUE	TRUE	TRUE	TRUE	TRUE
IL9R	TRUE	TRUE	TRUE	TRUE	TRUE	TRUE	TRUE
CD70	TRUE	TRUE	TRUE	TRUE	TRUE	TRUE	TRUE
C1orf21	TRUE	TRUE	TRUE	TRUE	TRUE	TRUE	TRUE
GYG1	TRUE	TRUE	TRUE	TRUE	TRUE	TRUE	TRUE
MIR155HG	TRUE	TRUE	TRUE	TRUE	TRUE	TRUE	TRUE
TNS3	TRUE	TRUE	TRUE	TRUE	TRUE	TRUE	TRUE
CLECL1	TRUE	TRUE	TRUE	TRUE	TRUE	TRUE	TRUE
GPR25	NA	TRUE	TRUE	TRUE	TRUE	TRUE	TRUE
ZBTB16	TRUE	TRUE	TRUE	TRUE	TRUE	TRUE	TRUE
LINC02446	NA	NA	TRUE	NA	NA	TRUE	TRUE
DEK	TRUE	TRUE	TRUE	TRUE	TRUE	TRUE	TRUE
AIF1	TRUE	TRUE	TRUE	TRUE	TRUE	TRUE	TRUE
MAL	TRUE	TRUE	TRUE	TRUE	TRUE	TRUE	TRUE
ISG15	TRUE	TRUE	TRUE	TRUE	TRUE	TRUE	TRUE
CD9	TRUE	TRUE	TRUE	TRUE	TRUE	TRUE	TRUE
UTS2	TRUE	TRUE	TRUE	TRUE	TRUE	TRUE	TRUE
MIR4435-2HG	TRUE	TRUE	TRUE	TRUE	TRUE	TRUE	TRUE
TUBA4A	TRUE	TRUE	TRUE	TRUE	TRUE	TRUE	TRUE
ARMH1	NA	NA	TRUE	NA	NA	TRUE	TRUE
GEM	TRUE	TRUE	TRUE	TRUE	TRUE	TRUE	TRUE
ASB2	TRUE	TRUE	TRUE	TRUE	TRUE	TRUE	TRUE
TSPAN5	TRUE	TRUE	TRUE	TRUE	TRUE	TRUE	TRUE
TYMP	TRUE	TRUE	TRUE	TRUE	TRUE	TRUE	TRUE
FCRL6	TRUE	TRUE	TRUE	TRUE	TRUE	TRUE	TRUE
MSC	TRUE	TRUE	TRUE	TRUE	TRUE	TRUE	TRUE
BACH2	TRUE	TRUE	TRUE	TRUE	TRUE	TRUE	TRUE
SH3YL1	TRUE	TRUE	TRUE	TRUE	TRUE	TRUE	TRUE
AREG	TRUE	TRUE	TRUE	TRUE	TRUE	TRUE	TRUE
SLAMF7	TRUE	TRUE	TRUE	TRUE	TRUE	TRUE	TRUE
AC243829.1	NA	NA	TRUE	NA	NA	TRUE	TRUE
IFITM10	TRUE	TRUE	TRUE	TRUE	TRUE	TRUE	TRUE
PTGER2	TRUE	TRUE	TRUE	TRUE	TRUE	TRUE	TRUE
CEBPD	TRUE	TRUE	TRUE	TRUE	TRUE	TRUE	TRUE
MPST	TRUE	TRUE	TRUE	TRUE	TRUE	TRUE	NA
PASK	TRUE	TRUE	TRUE	TRUE	TRUE	TRUE	TRUE
MS4A1	TRUE	TRUE	TRUE	TRUE	TRUE	TRUE	TRUE
HMOX1	TRUE	TRUE	TRUE	TRUE	TRUE	TRUE	TRUE
LRRN3	TRUE	TRUE	TRUE	TRUE	TRUE	TRUE	TRUE
S1PR1	TRUE	TRUE	TRUE	TRUE	TRUE	TRUE	TRUE
S1PR5	TRUE	TRUE	TRUE	TRUE	TRUE	TRUE	TRUE
GPR15	TRUE	TRUE	TRUE	TRUE	TRUE	TRUE	TRUE
SLC2A8	TRUE	TRUE	TRUE	TRUE	TRUE	TRUE	TRUE
SLC27A2	TRUE	TRUE	TRUE	TRUE	TRUE	TRUE	TRUE
CRIM1	TRUE	TRUE	TRUE	TRUE	TRUE	TRUE	TRUE

### Sheet: 107RF in Public Data
# Signature predictions by cell annotation. Only nccs-cd8-TCRlabel are TCR-seq-based labels. All others are predictions
# Top table: counts of shared-expanded and not-shared-expanded
	nccs-cd8-TCRlabel-not.shared.count	nccs-cd8-TCRlabel-shared.count	choi-not.shared.count	choi-shared.count	cillo-not.shared.count	cillo-shared.count	kurten-not.shared.count	kurten-shared.count	quah-not.shared.count	quah-shared.count	puram-not.shared.count	puram-shared.count	vanderleun-not.shared.count	vanderleun-shared.count	oliveira-not.shared.count	oliveira-shared.count
Naive-like	4085	9	52	0	664	8	608	2	174	0	16	0	280	10	157	1
Proliferating/Pre-dysfunctional	212	733	77	575	83	1330	90	1433	87	219	70	407	48	617	20	382
Cytotoxic	62	244	0	8	60	629	126	549	16	21	2	8	64	624	61	725
Dysfunctional	1322	4535	104	2890	601	5264	608	4926	75	380	82	706	494	3309	370	4523
CD8 T-reg (FOXP3+)	114	39	378	205	1035	546	683	519	300	166	332	339	275	75	251	144
Central memory	2863	608	388	45	1523	380	1247	163	466	27	152	29	992	315	852	165
Memory -> Effector	786	1302	266	515	203	417	283	449	98	49	31	90	127	254	1156	4514
Effector memory	2346	3791	77	178	1145	3075	1743	3332	389	132	39	110	617	2675	538	1182
Memory (ZNF683+)	96	4	161	18	123	53	103	39	50	16	25	19	645	96	294	14
# Bottom table: percentage shared-expanded
	nccs-cd8-TCRlabel-shared.percent	choi-shared.percent	cillo-shared.percent	kurten-shared.percent	quah-shared.percent	puram-shared.percent	vanderleun-shared.percent	oliveira-shared.percent	median	min	max
Naive-like	0.00219834	0	0.0119048	0.00327869	0	0	0.0344828	0.00632911	0.00327869	0	0.0344828
Proliferating/Pre-dysfunctional	0.775661	0.881902	0.94126	0.940906	0.715686	0.853249	0.92782	0.950249	0.92782	0.715686	0.950249
Cytotoxic	0.797386	1	0.912917	0.813333	0.567568	0.8	0.906977	0.922392	0.906977	0.567568	1
Dysfunctional	0.774287	0.965264	0.897528	0.890134	0.835165	0.895939	0.870103	0.924382	0.895939	0.835165	0.965264
CD8 T-reg (FOXP3+)	0.254902	0.35163	0.345351	0.43178	0.356223	0.505216	0.214286	0.364557	0.356223	0.214286	0.505216
Central memory	0.175166	0.103926	0.199685	0.115603	0.0547667	0.160221	0.24101	0.162242	0.160221	0.0547667	0.24101
Memory -> Effector	0.623563	0.659411	0.672581	0.613388	0.333333	0.743802	0.666667	0.79612	0.666667	0.333333	0.79612
Effector memory	0.617729	0.698039	0.728673	0.656552	0.253359	0.738255	0.812576	0.687209	0.698039	0.253359	0.812576
Memory (ZNF683+)	0.04	0.100559	0.301136	0.274648	0.242424	0.431818	0.129555	0.0454545	0.242424	0.0454545	0.431818
